# Human retinal organoid single-cell atlas allows to reconstruct retinal development at high resolution and identify nature restricted transcriptional states in vitro

**DOI:** 10.1101/2025.08.02.668295

**Authors:** Emil Kriukov, Everett Labrecque, Nasrin Refaian, Petr Baranov

**Affiliations:** Massachusetts Eye and Ear, Boston, MA; Department of Ophthalmology, Harvard Medical School, Boston, MA

## Abstract

The vertebrate retina is a highly specialized neural structure crucial for the initial capture and processing of visual information. Perturbations in retinal development contribute significantly to congenital and acquired forms of blindness, underscoring the necessity of elucidating human retinal ontogeny. Human pluripotent stem cell-derived retinal organoids have emerged as a powerful model capable of self-organizing and recapitulating key aspects of retinal morphogenesis, offering valuable insights into retinal development and disease. Despite their utility, the extensive cellular heterogeneity, dynamic state transitions, and existence of unique, the development of this system has not yet been fully resolved, posing significant challenges for interpreting their developmental fidelity and therapeutic applicability.

Here, we present the Human Retinal Organoid Cell Atlas (HROCA), a comprehensive single-cell transcriptomic reference spanning retinal organoid development from Day 10 to Day 365, integrating data from 15 studies, 71 batches, and encompassing 458,309 cells. HROCA provides a detailed benchmark for organoid differentiation, identifying known retinal cell classes and novel cellular states at single-cell resolution. By associating HROCA with the human fetal retina atlas (HFR), we offer an in-depth comparison between in vitro and in vivo retinal development, revealing protocol-specific differences, limitations in neuronal maturation, and developmental timing discrepancies. HROCA expands our understanding of retinal developmental plasticity, highlighting unique cell populations such as chimeric, non-canonical, and apatride cells, which do not conform to classical retinal cell types but exist consistently across developmental timelines in vitro. This atlas serves as a crucial resource for understanding retinal development, evaluating organoid models, and guiding future improvements in regenerative medicine strategies.
