## Supplementary Table 1 for "Human retinal organoid single-cell atlas allows to reconstruct retinal development at high resolution and identify nature restricted transcriptional states in vitro"

	validation_loss	training_iteration	model_params.n_hidden	model_params.n_layers	model_params.n_latent	model_params.gene_likelihood	train_params.max_epochs	train_params.early_stopping	train_params.early_stopping_monitor	train_params.early_stopping_mode	train_params.early_stopping_patience	train_params.plan_kwargs.lr
38	679.1384888	19	256	2	30	zinb	100	TRUE	validation_loss	min	5	0.000812428
10	682.406311	35	256	4	20	zinb	100	TRUE	validation_loss	min	5	0.00054837
19	687.1602173	32	256	3	20	zinb	100	TRUE	validation_loss	min	5	0.000989154
14	687.5163574	16	128	2	30	zinb	100	TRUE	validation_loss	min	5	0.001944619
17	687.5631104	16	256	3	30	zinb	100	TRUE	validation_loss	min	5	0.002810193
7	690.1907959	19	256	3	30	zinb	100	TRUE	validation_loss	min	5	0.008595328
21	695.4199219	8	128	2	30	zinb	100	TRUE	validation_loss	min	5	0.003207054
36	696.2588501	4	256	3	20	zinb	100	TRUE	validation_loss	min	5	0.005877105
22	701.755249	4	128	2	30	zinb	100	TRUE	validation_loss	min	5	0.006235202
24	706.3085938	2	128	2	30	zinb	100	TRUE	validation_loss	min	5	0.002030099
37	706.7315063	2	128	5	30	zinb	100	TRUE	validation_loss	min	5	0.001686235
32	707.4659424	2	256	4	40	zinb	100	TRUE	validation_loss	min	5	0.000795313
29	708.8511963	2	128	4	20	zinb	100	TRUE	validation_loss	min	5	0.003822883
45	709.0372925	2	256	4	20	zinb	100	TRUE	validation_loss	min	5	0.000860084
1	709.2197876	4	64	5	20	zinb	100	TRUE	validation_loss	min	5	0.001153263
0	709.2672729	14	64	4	20	zinb	100	TRUE	validation_loss	min	5	0.000937766
47	712.5844116	2	64	3	30	zinb	100	TRUE	validation_loss	min	5	0.007594948
8	717.9158936	4	64	4	30	zinb	100	TRUE	validation_loss	min	5	0.001049489
44	724.9009399	1	64	4	30	zinb	100	TRUE	validation_loss	min	5	0.00130608
34	727.838501	1	256	4	30	zinb	100	TRUE	validation_loss	min	5	0.000477001
46	729.4021606	1	128	5	40	zinb	100	TRUE	validation_loss	min	5	0.000532278
12	730.8264771	1	64	5	30	zinb	100	TRUE	validation_loss	min	5	0.001289581
25	731.3130493	1	128	2	20	zinb	100	TRUE	validation_loss	min	5	0.000639034
30	731.8916626	1	256	2	20	zinb	100	TRUE	validation_loss	min	5	0.000436983
3	733.8374634	1	64	5	20	zinb	100	TRUE	validation_loss	min	5	0.001141257
41	734.211731	2	64	3	40	zinb	100	TRUE	validation_loss	min	5	0.00251766
13	736.505188	1	64	4	40	zinb	100	TRUE	validation_loss	min	5	0.00059847
39	740.3069458	1	128	4	20	zinb	100	TRUE	validation_loss	min	5	0.000340027
43	740.3508911	1	256	2	50	zinb	100	TRUE	validation_loss	min	5	0.000224209
20	742.7351685	2	256	3	20	zinb	100	TRUE	validation_loss	min	5	0.009635322
18	748.9363403	1	64	5	40	zinb	100	TRUE	validation_loss	min	5	0.000407099
40	749.8540039	2	256	4	50	zinb	100	TRUE	validation_loss	min	5	0.004544049
35	749.8756104	1	128	4	50	zinb	100	TRUE	validation_loss	min	5	0.000226185
4	752.8247681	1	128	3	50	zinb	100	TRUE	validation_loss	min	5	0.000197169
9	759.5292969	1	128	4	40	zinb	100	TRUE	validation_loss	min	5	0.000152795
5	761.5611572	1	64	4	50	zinb	100	TRUE	validation_loss	min	5	0.000291762
42	772.7462158	1	128	5	30	zinb	100	TRUE	validation_loss	min	5	0.000106958
15	788.2389526	1	64	2	50	zinb	100	TRUE	validation_loss	min	5	0.000160157
11	815.8140869	19	256	5	50	zinb	100	TRUE	validation_loss	min	5	0.001227628
16	821.789856	2	256	5	50	zinb	100	TRUE	validation_loss	min	5	0.009924231
