## Supplementary Table 3 for "Human retinal organoid single-cell atlas allows to reconstruct retinal development at high resolution and identify nature restricted transcriptional states in vitro"

GSE	Pluripotent cell	Cycling RPC	RPC	MSX1+ RPC	Muller Glia	AC/HC/RGC-precursor (PAX6+)	Amacrine cell	Horizontal cell	RGC	Bipolar/PhR-precursor (OTX2+)	PR precursor	Rod precursor	Rod PhR	Cone PhR 1	Cone PhR 2	Chimeric PhR	Bipolar cell	RPE	Lens	Astroglial progenitor	Vascular	Non-retinal progenitor 1	Non-retinal progenitor 2	Non-retinal glia	Non-retinal neuron	Non-retinal epithelium	Immune	Apartide cell
GSE138002	266	4894	6506	30	518	414	43	22	582	416	1641	2	23	0	77	60	2	26	0	0	180	1192	14	68	22100	915	2	134
GSE142526	45	1101	4131	49	1472	911	968	959	1112	197	226	187	525	1291	717	731	326	25	7	661	7	100	935	26	381	6	0	247
GSE173447	3	960	4450	20	4980	2456	114	955	125	1386	49	748	1074	849	232	828	4658	86	0	0	638	17	0	1	1881	428	4	101
GSE184080	0	25	219	3	817	95	73	102	7	41	5	129	583	3578	48	1333	1021	6	0	2	15	0	3	0	39	0	0	77
GSE197847	4	649	2353	14	1863	263	51	222	909	219	90	104	2550	1052	820	642	361	14	17	29	11	10	916	9	85	0	4	269
GSE220624	0	0	721	18	1692	2	80	12	3	1	0	0	201	32	0	79	380	219	0	136	2	2	267	5	10	0	0	400
GSE220661	474	7659	27141	45	1299	1215	275	638	3828	806	252	191	536	1279	4110	1323	1105	120	594	16	17	2450	108	91	1379	5	11	698
GSE235585	3896	5175	31898	435	2488	8283	6744	1691	3151	1564	1251	1526	6099	6871	740	12472	9101	320	22	85	1444	462	24	424	1597	1667	20	1574
GSE235866	16	51	663	4022	1035	1401	1584	3588	11	149	4	75	5666	2348	56	13721	1617	1880	0	948	201	28	38	7989	294	104	4	225
GSE236097	0	114	682	421	1024	342	474	638	13	276	4	317	2647	716	29	462	1820	143	0	20	96	7	358	59	193	83	0	89
GSE236197	9	6910	24219	102	5309	4098	918	4022	2712	1403	1102	2719	15991	6777	5340	5150	4444	213	136	22	85	31	12	42	772	14	12	1457
GSE242057	3	536	1441	6	457	104	3	267	425	107	307	0	82	0	28	13	0	3	0	0	2	5	0	2	13	1	0	652
GSE266526	6	669	3663	13	216	627	506	651	29	399	6	927	1560	859	353	525	970	264	0	11	5	28	0	6	29	2	2	73
GSE_P3	1	28	441	12	1175	85	285	100	11	70	1	53	769	302	7	534	801	59	0	26	2	1	21	4	29	1	1	74
GSE_P4	0	25	550	5	1186	82	180	88	9	72	1	35	606	316	8	467	797	44	0	9	1	0	21	7	19	0	0	51
Total	4723	28796	109078	5195	25531	20378	12298	13955	12927	7106	4939	7013	38912	26270	12565	38340	27403	3422	776	1965	2706	4333	2717	8733	28821	3226	60	6121
Overall cells:	458309
Frequency per cell class
GSE	Pluripotent cell	Cycling RPC	RPC	MSX1+ RPC	Muller Glia	AC/HC/RGC-precursor (PAX6+)	Amacrine cell	Horizontal cell	RGC	Bipolar/PhR-precursor (OTX2+)	PR precursor	Rod precursor	Rod PhR	Cone PhR 1	Cone PhR 2	Chimeric PhR	Bipolar cell	RPE	Lens	Astroglial progenitor	Vascular	Non-retinal progenitor 1	Non-retinal progenitor 2	Non-retinal glia	Non-retinal neuron	Non-retinal epithelium	Immune	Apartide cell	Total
GSE138002	0.058039445	1.067838511	1.419566275	0.006545802	0.113024182	0.090332069	0.009382316	0.004800255	0.12698856	0.090768455	0.358055373	0.000436387	0.005018448	0	0.016800892	0.013091604	0.000436387	0.005673028	0	0	0.039274812	0.260086536	0.003054708	0.014837151	4.82207419	0.199646963	0.000436387	0.029237916	8.755446653
GSE142526	0.009818703	0.240230936	0.901356945	0.010691477	0.321180688	0.198774189	0.211211213	0.209247473	0.242631063	0.0429841	0.049311709	0.040802166	0.114551536	0.281687682	0.156444669	0.159499377	0.071131049	0.005454835	0.001527354	0.144225839	0.001527354	0.02181934	0.204010831	0.005673028	0.083131686	0.00130916	0	0.05389377	3.784128176
GSE173447	0.00065458	0.209465666	0.97096064	0.004363868	1.086603143	0.535882996	0.024874048	0.208374699	0.027274175	0.302416056	0.010691477	0.163208665	0.234339714	0.185246199	0.050620869	0.180664137	1.016344868	0.018764633	0	0	0.139207391	0.003709288	0	0.000218193	0.41042179	0.093386776	0.000872774	0.022037534	5.900604178
GSE184080	0	0.005454835	0.047784355	0.00065458	0.17826401	0.020728373	0.015928118	0.022255727	0.001527354	0.008945929	0.001090967	0.028146949	0.127206754	0.780695993	0.010473283	0.290851805	0.222775464	0.00130916	0	0.000436387	0.003272901	0	0.00065458	0	0.008509543	0	0	0.016800892	1.79376796
GSE197847	0.000872774	0.141607518	0.513409076	0.003054708	0.406494308	0.057384865	0.011127864	0.048438935	0.198337803	0.047784355	0.019637406	0.022692114	0.556393176	0.229539459	0.17891859	0.140080164	0.078767818	0.003054708	0.003709288	0.006327609	0.002400127	0.002181934	0.199865156	0.001963741	0.018546439	0	0.000872774	0.058694025	2.952156733
GSE220624	0	0	0.157317443	0.003927481	0.369183237	0.000436387	0.017455472	0.002618321	0.00065458	0.000218193	0	0	0.043856874	0.006982189	0	0.017237279	0.082913493	0.047784355	0	0.029674303	0.000436387	0.000436387	0.058257638	0.001090967	0.002181934	0	0	0.087277361	0.92994028
GSE220661	0.103423673	1.671143268	5.921987131	0.009818703	0.28343323	0.265104984	0.060003186	0.139207391	0.835244344	0.175863882	0.054984737	0.04167494	0.116951664	0.279069362	0.896774883	0.288669871	0.24110371	0.026183208	0.129606881	0.003491094	0.003709288	0.534573836	0.023564887	0.0198556	0.300888702	0.001090967	0.002400127	0.152298995	12.58212254
GSE235585	0.850081495	1.129150857	6.959933146	0.09491413	0.542865185	1.807295951	1.471496305	0.368965043	0.687527411	0.341254481	0.272959946	0.332963132	1.33076156	1.499206867	0.161463118	2.721308113	1.985778154	0.069821889	0.004800255	0.018546439	0.315071273	0.100805352	0.005236642	0.092514003	0.348454863	0.363728402	0.004363868	0.343436415	24.22470429
GSE235866	0.003491094	0.011127864	0.144662226	0.877573864	0.225830171	0.305688957	0.345618349	0.782877927	0.002400127	0.032510817	0.000872774	0.016364505	1.236283817	0.512318109	0.012218831	2.993831673	0.352818731	0.410203596	0	0.206847345	0.043856874	0.006109415	0.008291349	1.743147091	0.06414886	0.022692114	0.000872774	0.049093516	10.41175277
GSE236097	0	0.024874048	0.1488079	0.091859422	0.223430044	0.074622144	0.103423673	0.139207391	0.002836514	0.060221379	0.000872774	0.069167309	0.577557936	0.156226476	0.006327609	0.100805352	0.397111992	0.031201657	0	0.004363868	0.020946567	0.001527354	0.078113238	0.012873411	0.042111327	0.018110052	0	0.019419213	2.406018647
GSE236197	0.001963741	1.50771641	5.28442601	0.022255727	1.158388773	0.894156562	0.200301543	0.877573864	0.591740507	0.306125343	0.240449129	0.593267861	3.489130696	1.478696687	1.165152768	1.123696022	0.96965148	0.046475195	0.029674303	0.004800255	0.018546439	0.006763995	0.002618321	0.009164123	0.168445307	0.003054708	0.002618321	0.317907787	20.51476187
GSE242057	0.00065458	0.116951664	0.314416693	0.00130916	0.099714385	0.022692114	0.00065458	0.058257638	0.092732196	0.023346694	0.066985374	0	0.017891859	0	0.006109415	0.002836514	0	0.00065458	0	0	0.000436387	0.001090967	0	0.000436387	0.002836514	0.000218193	0	0.142262098	0.972487994
GSE266526	0.00130916	0.145971386	0.799242433	0.002836514	0.047129775	0.136807263	0.110405862	0.142043905	0.006327609	0.087059168	0.00130916	0.202265284	0.340381708	0.187428133	0.077022271	0.114551536	0.2116476	0.057603058	0	0.002400127	0.001090967	0.006109415	0	0.00130916	0.006327609	0.000436387	0.000436387	0.015928118	2.705379995
GSE_P3	0.000218193	0.006109415	0.09622329	0.002618321	0.256377248	0.018546439	0.06218512	0.02181934	0.002400127	0.015273538	0.000218193	0.01156425	0.167790726	0.065894407	0.001527354	0.116515277	0.174772915	0.012873411	0	0.005673028	0.000436387	0.000218193	0.004582061	0.000872774	0.006327609	0.000218193	0.000218193	0.016146312	1.067620317
GSE_P4	0	0.005454835	0.120006371	0.001090967	0.258777375	0.017891859	0.039274812	0.019201019	0.001963741	0.015709925	0.000218193	0.007636769	0.132225202	0.068949115	0.001745547	0.101896319	0.173900142	0.00960051	0	0.001963741	0.000218193	0	0.004582061	0.001527354	0.004145675	0	0	0.011127864	0.999107589
Total	1.030527439	6.283097212	23.80009993	1.133514725	5.570695753	4.446345151	2.683342461	3.044888929	2.820586111	1.550482317	1.077657214	1.53019033	8.490341669	5.731940678	2.741600099	8.365535043	5.979153802	0.746657823	0.16931808	0.428750035	0.590431347	0.945432012	0.592831474	1.905482982	6.288552047	0.703891916	0.013091604	1.335561815	100
