## Supplementary Table 4 for "Human retinal organoid single-cell atlas allows to reconstruct retinal development at high resolution and identify nature restricted transcriptional states in vitro"

GSE	Timepoint	CellType	CellCount
GSE220661	Day 28	RPC	20976
GSE138002	Day 30	Non-retinal neuron	18136
GSE235866	Day 210	Chimeric PhR	13721
GSE235585	Day 210	Chimeric PhR	10256
GSE236197	Day 80	RPC	9802
GSE235585	Day 45	RPC	9782
GSE236197	Day 40	RPC	9463
GSE235866	Day 210	Non-retinal glia	7989
GSE236197	Day 260	Rod cell	7388
GSE235585	Day 60	RPC	6095
GSE235866	Day 210	Rod cell	5666
GSE235585	Day 210	Bipolar cell	5643
GSE235585	Day 10	RPC	5553
GSE220661	Day 78	RPC	5465
GSE235585	Day 210	Cone_1	5392
GSE235585	Day 33	Amacrine cell	5021
GSE220661	Day 28	Cycling RPC	5019
GSE236197	Day 160	Rod cell	5008
GSE235585	Day 33	AC/HC/RGC-precursor (PAX6+)	4841
GSE236197	Day 80	Cone_2	4433
GSE235585	Day 20	RPC	4307
GSE236197	Day 40	Cycling RPC	4227
GSE235866	Day 210	MSX1+ RPC	4022
GSE220661	Day 78	Cone_2	3989
GSE235585	Day 210	Rod cell	3938
GSE138002	Day 24	RPC	3866
GSE266526	Day 160	RPC	3663
GSE235866	Day 210	Horizontal cell	3588
GSE184080	Day 150	Cone_1	3578
GSE220661	Day 78	RGC	3332
GSE138002	Day 24	Cycling RPC	3208
GSE235585	Day 90	Bipolar cell	3179
GSE236197	Day 120	Rod cell	3088
GSE235585	Day 10	Pluripotent cells	3065
GSE138002	Day 24	Non-retinal neuron	3005
GSE173447	Day 114	MG	2759
GSE173447	Day 114	Bipolar cell	2735
GSE235585	Day 150	RPC	2663
GSE236097	Day 200	Rod cell	2647
GSE236197	Day 120	RPC	2622
GSE220661	Day 78	Cycling RPC	2575
GSE197847	Day 270	Rod cell	2550
GSE173447	Day 114	RPC	2535
GSE142526	Day 60	RPC	2428
GSE220661	Day 28	Non-retinal progenitors 1	2390
GSE236197	Day 260	MG	2383
GSE197847	Day 270	RPC	2353
GSE235866	Day 210	Cone_1	2348
GSE236197	Day 80	Cycling RPC	2280
GSE236197	Day 40	RGC	2239
GSE173447	Day 90	MG	2221
GSE236197	Day 120	Cone_1	2210
GSE138002	Day 42	RPC	2089
GSE236197	Day 80	AC/HC/RGC-precursor (PAX6+)	2085
GSE173447	Day 90	Bipolar cell	1923
GSE235585	Day 60	RGC	1919
GSE173447	Day 90	RPC	1915
GSE236197	Day 160	Cone_1	1912
GSE235585	Day 45	Cycling RPC	1910
GSE235866	Day 210	RPE	1880
GSE197847	Day 270	MG	1863
GSE236197	Day 260	Cone_1	1851
GSE236097	Day 200	Bipolar cell	1820
GSE235585	Day 90	Rod cell	1738
GSE236197	Day 260	Bipolar cell	1710
GSE236197	Day 260	RPC	1704
GSE220624	Day 365	MG	1692
GSE235866	Day 210	Bipolar cell	1617
GSE235866	Day 210	Amacrine cell	1584
GSE236197	Day 160	Bipolar cell	1577
GSE266526	Day 160	Rod cell	1560
GSE235585	Day 33	RPC	1532
GSE138002	Day 42	PR precursor	1490
GSE242057	Day 60	RPC	1441
GSE236197	Day 80	Horizontal cell	1408
GSE235866	Day 210	AC/HC/RGC-precursor (PAX6+)	1401
GSE173447	Day 114	AC/HC/RGC-precursor (PAX6+)	1389
GSE184080	Day 150	Chimeric PhR	1333
GSE236197	Day 160	Chimeric PhR	1311
GSE236197	Day 260	Chimeric PhR	1275
GSE235585	Day 210	MG	1271
GSE236197	Day 80	Chimeric PhR	1264
GSE235585	Day 60	Cycling RPC	1256
GSE236197	Day 80	Rod precursor	1228
GSE236197	Day 120	Chimeric PhR	1210
GSE_P4	Day 225	MG	1186
GSE_P3	Day 225	MG	1175
GSE236197	Day 120	Rod precursor	1175
GSE236197	Day 160	MG	1153
GSE235585	Day 45	Vascular	1126
GSE142526	Day 205	Cone_1	1076
GSE173447	Day 90	AC/HC/RGC-precursor (PAX6+)	1067
GSE220661	Day 28	Non-retinal neuron	1059
GSE235585	Day 210	RPC	1056
GSE197847	Day 270	Cone_1	1052
GSE235585	Day 90	Chimeric PhR	1046
GSE173447	Day 114	Non-retinal neuron	1037
GSE235866	Day 210	MG	1035
GSE236097	Day 200	MG	1024
GSE184080	Day 150	Bipolar cell	1021
GSE235585	Day 150	Cone_1	1021
GSE236197	Day 80	MG	994
GSE220661	Day 185	Bipolar cell	978
GSE266526	Day 160	Bipolar cell	970
GSE138002	Day 42	Non-retinal neuron	959
GSE235866	Day 210	Astroglial progenitors	948
GSE236197	Day 120	Horizontal cell	931
GSE235585	Day 210	AC/HC/RGC-precursor (PAX6+)	929
GSE266526	Day 160	Rod precursor	927
GSE142526	Day 45	RPC	916
GSE197847	Day 270	Non-retinal progenitors 2	916
GSE220661	Day 185	MG	913
GSE236197	Day 40	PR precursor	912
GSE235585	Day 90	RPC	910
GSE197847	Day 270	RGC	909
GSE142526	Day 205	Non-retinal progenitors 2	901
GSE236197	Day 120	Bipolar cell	894
GSE220661	Day 185	Chimeric PhR	884
GSE142526	Day 205	MG	875
GSE138002	Day 42	Cycling RPC	871
GSE266526	Day 160	Cone_1	859
GSE173447	Day 90	Non-retinal neuron	844
GSE220661	Day 185	Cone_1	844
GSE236197	Day 40	AC/HC/RGC-precursor (PAX6+)	840
GSE197847	Day 270	Cone_2	820
GSE184080	Day 150	MG	817
GSE138002	Day 30	Cycling RPC	815
GSE236197	Day 80	Cone_1	802
GSE173447	Day 114	Bipolar/PhR-precursor (OTX2+)	802
GSE235585	Day 210	Amacrine cell	801
GSE_P3	Day 225	Bipolar cell	801
GSE_P4	Day 225	Bipolar cell	797
GSE235585	Day 90	Rod precursor	791
GSE235585	Day 90	Amacrine cell	774
GSE_P3	Day 225	Rod cell	769
GSE235585	Day 150	AC/HC/RGC-precursor (PAX6+)	762
GSE142526	Day 205	Amacrine cell	752
GSE236197	Day 40	Horizontal cell	734
GSE235585	Day 60	AC/HC/RGC-precursor (PAX6+)	734
GSE220624	Day 365	RPC	721
GSE236097	Day 200	Cone_1	716
GSE235585	Day 60	Apartide cell	706
GSE220661	Day 185	RPC	700
GSE236197	Day 80	Bipolar/PhR-precursor (OTX2+)	699
GSE235585	Day 20	Pluripotent cells	688
GSE235585	Day 150	Chimeric PhR	682
GSE236097	Day 200	RPC	682
GSE266526	Day 160	Cycling RPC	669
GSE138002	Day 24	Non-retinal epithelium	667
GSE235866	Day 210	RPC	663
GSE142526	Day 60	Cycling RPC	659
GSE173447	Day 114	Rod cell	652
GSE242057	Day 60	Apartide cell	652
GSE266526	Day 160	Horizontal cell	651
GSE197847	Day 270	Cycling RPC	649
GSE236197	Day 120	MG	647
GSE235585	Day 45	RGC	646
GSE142526	Day 60	RGC	645
GSE197847	Day 270	Chimeric PhR	642
GSE236197	Day 120	AC/HC/RGC-precursor (PAX6+)	640
GSE138002	Day 30	Non-retinal progenitors 1	638
GSE236097	Day 200	Horizontal cell	638
GSE235585	Day 10	Non-retinal epithelium	636
GSE235585	Day 90	AC/HC/RGC-precursor (PAX6+)	629
GSE236197	Day 160	RPC	628
GSE266526	Day 160	AC/HC/RGC-precursor (PAX6+)	627
GSE235585	Day 33	Non-retinal neuron	617
GSE236197	Day 120	Cone_2	608
GSE_P4	Day 225	Rod cell	606
GSE236197	Day 160	Horizontal cell	604
GSE142526	Day 205	Astroglial progenitors	602
GSE235585	Day 60	PR precursor	593
GSE220661	Day 78	Bipolar/PhR-precursor (OTX2+)	587
GSE173447	Day 90	Bipolar/PhR-precursor (OTX2+)	584
GSE184080	Day 150	Rod cell	583
GSE220661	Day 28	Lens	576
GSE220661	Day 78	AC/HC/RGC-precursor (PAX6+)	567
GSE138002	Day 42	RGC	566
GSE138002	Day 30	RPC	551
GSE_P4	Day 225	RPC	550
GSE173447	Day 114	Horizontal cell	549
GSE235585	Day 150	Cycling RPC	546
GSE242057	Day 60	Cycling RPC	536
GSE_P3	Day 225	Chimeric PhR	534
GSE220661	Day 28	AC/HC/RGC-precursor (PAX6+)	531
GSE266526	Day 160	Chimeric PhR	525
GSE235585	Day 33	Cycling RPC	524
GSE220661	Day 78	Apartide cell	520
GSE235585	Day 20	Cycling RPC	515
GSE236197	Day 80	Apartide cell	514
GSE173447	Day 114	Cycling RPC	510
GSE138002	Day 42	Non-retinal progenitors 1	510
GSE236197	Day 80	Non-retinal neuron	510
GSE266526	Day 160	Amacrine cell	506
GSE173447	Day 114	Chimeric PhR	499
GSE235585	Day 150	MG	496
GSE220661	Day 28	RGC	489
GSE235585	Day 150	RGC	480
GSE142526	Day 205	Chimeric PhR	475
GSE236097	Day 200	Amacrine cell	474
GSE235585	Day 20	Non-retinal epithelium	473
GSE_P4	Day 225	Chimeric PhR	467
GSE220661	Day 28	Pluripotent cells	465
GSE236097	Day 200	Chimeric PhR	462
GSE220661	Day 78	Horizontal cell	459
GSE242057	Day 60	MG	457
GSE173447	Day 90	Cycling RPC	450
GSE173447	Day 114	Cone_1	441
GSE_P3	Day 225	RPC	441
GSE220661	Day 78	Cone_1	435
GSE236197	Day 80	RGC	432
GSE235585	Day 210	Horizontal cell	432
GSE242057	Day 60	RGC	425
GSE235585	Day 210	Non-retinal neuron	422
GSE173447	Day 90	Rod cell	422
GSE236097	Day 200	MSX1+ RPC	421
GSE173447	Day 114	Rod precursor	419
GSE235585	Day 90	Horizontal cell	418
GSE235585	Day 150	Rod precursor	415
GSE236197	Day 80	Rod cell	411
GSE220661	Day 78	Chimeric PhR	409
GSE236197	Day 160	AC/HC/RGC-precursor (PAX6+)	408
GSE173447	Day 90	Cone_1	408
GSE173447	Day 90	Horizontal cell	406
GSE220624	Day 365	Apartide cell	400
GSE266526	Day 160	Bipolar/PhR-precursor (OTX2+)	399
GSE235585	Day 90	Bipolar/PhR-precursor (OTX2+)	398
GSE235585	Day 90	Cone_1	396
GSE173447	Day 114	Vascular	396
GSE138002	Day 42	Bipolar/PhR-precursor (OTX2+)	395
GSE142526	Day 45	RGC	391
GSE235585	Day 150	Apartide cell	389
GSE142526	Day 104	AC/HC/RGC-precursor (PAX6+)	388
GSE235585	Day 150	Cone_2	387
GSE142526	Day 110	MG	386
GSE236197	Day 160	Apartide cell	386
GSE235585	Day 45	Non-retinal epithelium	385
GSE220624	Day 365	Bipolar cell	380
GSE235585	Day 60	Horizontal cell	376
GSE142526	Day 104	RPC	366
GSE236197	Day 260	Apartide cell	365
GSE197847	Day 270	Bipolar cell	361
GSE236097	Day 200	Non-retinal progenitors 2	358
GSE266526	Day 160	Cone_2	353
GSE236197	Day 260	Amacrine cell	352
GSE236197	Day 260	Horizontal cell	345
GSE235585	Day 150	PR precursor	343
GSE236097	Day 200	AC/HC/RGC-precursor (PAX6+)	342
GSE235585	Day 150	Bipolar/PhR-precursor (OTX2+)	341
GSE142526	Day 205	Rod cell	331
GSE236197	Day 120	Cycling RPC	330
GSE173447	Day 90	Chimeric PhR	329
GSE173447	Day 90	Rod precursor	329
GSE235585	Day 60	Bipolar/PhR-precursor (OTX2+)	327
GSE236197	Day 120	Bipolar/PhR-precursor (OTX2+)	324
GSE235585	Day 210	Non-retinal glia	322
GSE235585	Day 150	Horizontal cell	317
GSE236097	Day 200	Rod precursor	317
GSE_P4	Day 225	Cone_1	316
GSE235585	Day 210	Bipolar/PhR-precursor (OTX2+)	313
GSE138002	Day 42	AC/HC/RGC-precursor (PAX6+)	312
GSE138002	Day 42	MG	308
GSE242057	Day 60	PR precursor	307
GSE235585	Day 210	Rod precursor	306
GSE_P3	Day 225	Cone_1	302
GSE235585	Day 45	AC/HC/RGC-precursor (PAX6+)	298
GSE235585	Day 210	MSX1+ RPC	298
GSE235866	Day 210	Non-retinal neuron	294
GSE220661	Day 78	Non-retinal neuron	288
GSE220661	Day 185	Rod cell	288
GSE_P3	Day 225	Amacrine cell	285
GSE236197	Day 160	Amacrine cell	283
GSE235585	Day 60	Chimeric PhR	282
GSE142526	Day 104	Horizontal cell	282
GSE235585	Day 60	MG	277
GSE142526	Day 104	Cone_2	276
GSE236097	Day 200	Bipolar/PhR-precursor (OTX2+)	276
GSE235585	Day 90	MG	270
GSE142526	Day 205	Bipolar cell	269
GSE197847	Day 270	Apartide cell	269
GSE142526	Day 60	Horizontal cell	268
GSE242057	Day 60	Horizontal cell	267
GSE142526	Day 110	RPC	267
GSE220624	Day 365	Non-retinal progenitors 2	267
GSE266526	Day 160	RPE	264
GSE197847	Day 270	AC/HC/RGC-precursor (PAX6+)	263
GSE236197	Day 80	Bipolar cell	263
GSE236197	Day 40	Bipolar/PhR-precursor (OTX2+)	261
GSE220661	Day 78	MG	260
GSE235585	Day 10	Cycling RPC	259
GSE173447	Day 114	Non-retinal epithelium	256
GSE142526	Day 45	Cycling RPC	254
GSE235585	Day 150	Bipolar cell	253
GSE142526	Day 60	Cone_2	246
GSE235585	Day 150	Rod cell	245
GSE173447	Day 90	Vascular	242
GSE138002	Day 42	Non-retinal epithelium	241
GSE235585	Day 45	PR precursor	234
GSE235585	Day 210	RPE	234
GSE235585	Day 33	Non-retinal progenitors 1	230
GSE235866	Day 210	Apartide cell	225
GSE197847	Day 270	Horizontal cell	222
GSE197847	Day 270	Bipolar/PhR-precursor (OTX2+)	219
GSE220624	Day 365	RPE	219
GSE184080	Day 150	RPC	219
GSE266526	Day 160	MG	216
GSE220661	Day 78	Rod cell	215
GSE236197	Day 160	Rod precursor	214
GSE220624	Day 365	Rod cell	201
GSE235866	Day 210	Vascular	201
GSE235585	Day 60	Vascular	197
GSE236097	Day 200	Non-retinal neuron	193
GSE142526	Day 110	Cone_1	191
GSE235585	Day 60	Non-retinal neuron	187
GSE142526	Day 110	AC/HC/RGC-precursor (PAX6+)	186
GSE_P4	Day 225	Amacrine cell	180
GSE142526	Day 60	MG	176
GSE236197	Day 40	Cone_2	175
GSE235585	Day 150	Non-retinal neuron	172
GSE173447	Day 90	Non-retinal epithelium	172
GSE235585	Day 45	Bipolar/PhR-precursor (OTX2+)	171
GSE235585	Day 60	Cone_2	169
GSE236197	Day 120	Apartide cell	167
GSE220661	Day 78	PR precursor	164
GSE138002	Day 24	Pluripotent cells	164
GSE220661	Day 28	Bipolar/PhR-precursor (OTX2+)	159
GSE142526	Day 205	Horizontal cell	158
GSE142526	Day 110	Amacrine cell	156
GSE142526	Day 205	Apartide cell	154
GSE142526	Day 205	RPC	154
GSE236197	Day 80	PR precursor	152
GSE142526	Day 45	Horizontal cell	150
GSE235866	Day 210	Bipolar/PhR-precursor (OTX2+)	149
GSE142526	Day 60	AC/HC/RGC-precursor (PAX6+)	144
GSE236197	Day 120	Amacrine cell	144
GSE236097	Day 200	RPE	143
GSE235585	Day 45	Horizontal cell	141
GSE138002	Day 30	MG	141
GSE142526	Day 60	PR precursor	139
GSE220624	Day 365	Astroglial progenitors	136
GSE220661	Day 185	Amacrine cell	135
GSE236197	Day 40	MG	132
GSE142526	Day 45	AC/HC/RGC-precursor (PAX6+)	131
GSE142526	Day 45	Non-retinal neuron	130
GSE184080	Day 150	Rod precursor	129
GSE220661	Day 78	Bipolar cell	127
GSE138002	Day 30	PR precursor	127
GSE235585	Day 33	Apartide cell	127
GSE220661	Day 78	Rod precursor	126
GSE220661	Day 28	MG	126
GSE236197	Day 260	RPE	125
GSE236197	Day 260	AC/HC/RGC-precursor (PAX6+)	125
GSE173447	Day 114	Cone_2	125
GSE142526	Day 104	Chimeric PhR	125
GSE235585	Day 210	Apartide cell	124
GSE138002	Day 42	Vascular	122
GSE235585	Day 60	Rod cell	117
GSE220661	Day 185	AC/HC/RGC-precursor (PAX6+)	117
GSE236097	Day 200	Cycling RPC	114
GSE235585	Day 10	Non-retinal progenitors 1	114
GSE220661	Day 28	Apartide cell	109
GSE235585	Day 90	Non-retinal neuron	109
GSE220661	Day 185	Horizontal cell	108
GSE235585	Day 90	Cycling RPC	108
GSE235585	Day 60	Amacrine cell	107
GSE242057	Day 60	Bipolar/PhR-precursor (OTX2+)	107
GSE220661	Day 185	Non-retinal progenitors 2	107
GSE173447	Day 90	Cone_2	107
GSE242057	Day 60	AC/HC/RGC-precursor (PAX6+)	104
GSE235866	Day 210	Non-retinal epithelium	104
GSE197847	Day 270	Rod precursor	104
GSE235585	Day 20	Apartide cell	103
GSE184080	Day 150	Horizontal cell	102
GSE236197	Day 260	Rod precursor	102
GSE142526	Day 110	Horizontal cell	101
GSE142526	Day 104	Cycling RPC	100
GSE_P3	Day 225	Horizontal cell	100
GSE235585	Day 210	Cone_2	97
GSE236197	Day 160	Cone_2	96
GSE236197	Day 40	Rod cell	96
GSE236097	Day 200	Vascular	96
GSE184080	Day 150	AC/HC/RGC-precursor (PAX6+)	95
GSE235585	Day 20	MG	94
GSE236197	Day 160	Non-retinal neuron	94
GSE142526	Day 45	Cone_2	93
GSE142526	Day 110	Cone_2	91
GSE197847	Day 270	PR precursor	90
GSE236197	Day 40	Chimeric PhR	90
GSE142526	Day 110	Non-retinal neuron	90
GSE236097	Day 200	Apartide cell	89
GSE142526	Day 104	Rod cell	88
GSE_P4	Day 225	Horizontal cell	88
GSE220661	Day 28	PR precursor	87
GSE220661	Day 78	Amacrine cell	87
GSE197847	Day 270	Non-retinal neuron	85
GSE_P3	Day 225	AC/HC/RGC-precursor (PAX6+)	85
GSE236197	Day 80	Amacrine cell	84
GSE138002	Day 30	AC/HC/RGC-precursor (PAX6+)	84
GSE142526	Day 205	Non-retinal neuron	84
GSE142526	Day 110	Chimeric PhR	84
GSE235585	Day 33	MSX1+ RPC	83
GSE236097	Day 200	Non-retinal epithelium	83
GSE_P4	Day 225	AC/HC/RGC-precursor (PAX6+)	82
GSE242057	Day 60	Rod cell	82
GSE142526	Day 45	Non-retinal progenitors 1	82
GSE138002	Day 30	Apartide cell	82
GSE235585	Day 60	Non-retinal epithelium	82
GSE235585	Day 20	Non-retinal neuron	81
GSE142526	Day 110	Rod precursor	80
GSE220624	Day 365	Amacrine cell	80
GSE220624	Day 365	Chimeric PhR	79
GSE235585	Day 45	Pluripotent cells	79
GSE235585	Day 20	Vascular	78
GSE235585	Day 210	Non-retinal epithelium	78
GSE138002	Day 42	Cone_2	77
GSE184080	Day 150	Apartide cell	77
GSE236197	Day 260	MSX1+ RPC	77
GSE142526	Day 104	Rod precursor	77
GSE220661	Day 28	Cone_2	76
GSE220661	Day 28	Non-retinal glia	76
GSE235866	Day 210	Rod precursor	75
GSE138002	Day 42	Pluripotent cells	74
GSE_P3	Day 225	Apartide cell	74
GSE266526	Day 160	Apartide cell	73
GSE184080	Day 150	Amacrine cell	73
GSE_P4	Day 225	Bipolar/PhR-precursor (OTX2+)	72
GSE220661	Day 28	Horizontal cell	71
GSE_P3	Day 225	Bipolar/PhR-precursor (OTX2+)	70
GSE220661	Day 185	Apartide cell	69
GSE173447	Day 114	Amacrine cell	69
GSE138002	Day 24	MG	69
GSE142526	Day 110	Cycling RPC	68
GSE173447	Day 114	RGC	67
GSE236197	Day 40	Lens	67
GSE236197	Day 160	Bipolar/PhR-precursor (OTX2+)	67
GSE220661	Day 78	RPE	66
GSE235585	Day 90	Apartide cell	66
GSE220661	Day 185	Cycling RPC	65
GSE235585	Day 20	AC/HC/RGC-precursor (PAX6+)	65
GSE220661	Day 185	Rod precursor	65
GSE142526	Day 45	PR precursor	64
GSE142526	Day 60	Rod cell	63
GSE235585	Day 33	Chimeric PhR	62
GSE142526	Day 205	AC/HC/RGC-precursor (PAX6+)	62
GSE236197	Day 260	Non-retinal neuron	61
GSE220661	Day 185	Bipolar/PhR-precursor (OTX2+)	60
GSE_P3	Day 225	RPE	59
GSE235585	Day 45	MG	59
GSE236197	Day 80	Lens	59
GSE236097	Day 200	Non-retinal glia	59
GSE235585	Day 90	RGC	58
GSE173447	Day 90	RGC	58
GSE235585	Day 20	Non-retinal progenitors 1	57
GSE173447	Day 114	Apartide cell	57
GSE235585	Day 210	Cycling RPC	57
GSE235585	Day 90	PR precursor	57
GSE235866	Day 210	Cone_2	56
GSE236197	Day 40	Amacrine cell	55
GSE236197	Day 120	Non-retinal neuron	55
GSE235585	Day 10	Chimeric PhR	53
GSE220661	Day 28	Amacrine cell	53
GSE_P3	Day 225	Rod precursor	53
GSE142526	Day 104	RGC	53
GSE220661	Day 28	RPE	52
GSE138002	Day 30	Vascular	52
GSE236197	Day 260	Bipolar/PhR-precursor (OTX2+)	52
GSE220661	Day 78	Non-retinal progenitors 1	52
GSE236197	Day 40	Non-retinal neuron	52
GSE197847	Day 270	Amacrine cell	51
GSE235866	Day 210	Cycling RPC	51
GSE235585	Day 45	Chimeric PhR	51
GSE_P4	Day 225	Apartide cell	51
GSE142526	Day 110	Astroglial progenitors	50
GSE173447	Day 114	RPE	49
GSE235585	Day 45	Apartide cell	49
GSE142526	Day 60	Bipolar/PhR-precursor (OTX2+)	48
GSE184080	Day 150	Cone_2	48
GSE235585	Day 90	Cone_2	48
GSE235585	Day 33	Pluripotent cells	46
GSE138002	Day 30	Non-retinal glia	46
GSE236197	Day 80	RPE	46
GSE220661	Day 185	Cone_2	45
GSE236197	Day 260	Cycling RPC	45
GSE173447	Day 90	Amacrine cell	45
GSE173447	Day 90	Apartide cell	44
GSE_P4	Day 225	RPE	44
GSE138002	Day 24	Non-retinal progenitors 1	44
GSE142526	Day 45	Bipolar/PhR-precursor (OTX2+)	42
GSE142526	Day 60	Non-retinal neuron	42
GSE235585	Day 33	Astroglial progenitors	42
GSE142526	Day 110	Rod cell	41
GSE184080	Day 150	Bipolar/PhR-precursor (OTX2+)	41
GSE235585	Day 20	Chimeric PhR	40
GSE142526	Day 104	Bipolar/PhR-precursor (OTX2+)	40
GSE142526	Day 205	Bipolar/PhR-precursor (OTX2+)	40
GSE184080	Day 150	Non-retinal neuron	39
GSE142526	Day 110	Bipolar cell	39
GSE235585	Day 45	Cone_2	38
GSE235866	Day 210	Non-retinal progenitors 2	38
GSE235585	Day 60	Cone_1	37
GSE173447	Day 90	RPE	37
GSE142526	Day 60	Chimeric PhR	37
GSE142526	Day 104	Apartide cell	36
GSE236197	Day 160	RPE	35
GSE142526	Day 104	Non-retinal neuron	35
GSE_P4	Day 225	Rod precursor	35
GSE236197	Day 120	PR precursor	34
GSE235585	Day 45	Non-retinal glia	34
GSE142526	Day 45	Pluripotent cells	33
GSE220661	Day 28	Rod cell	33
GSE236197	Day 120	RGC	33
GSE142526	Day 110	Non-retinal progenitors 2	33
GSE220624	Day 365	Cone_1	32
GSE220661	Day 185	Non-retinal neuron	32
GSE235585	Day 210	RGC	31
GSE220661	Day 28	Chimeric PhR	30
GSE235585	Day 150	Amacrine cell	30
GSE197847	Day 270	Astroglial progenitors	29
GSE138002	Day 24	Apartide cell	29
GSE235585	Day 45	RPE	29
GSE266526	Day 160	Non-retinal neuron	29
GSE236097	Day 200	Cone_2	29
GSE266526	Day 160	RGC	29
GSE_P3	Day 225	Non-retinal neuron	29
GSE142526	Day 205	Rod precursor	28
GSE_P3	Day 225	Cycling RPC	28
GSE235866	Day 210	Non-retinal progenitors 1	28
GSE236197	Day 260	Cone_2	28
GSE235585	Day 45	Non-retinal progenitors 1	28
GSE236197	Day 160	Cycling RPC	28
GSE242057	Day 60	Cone_2	28
GSE266526	Day 160	Non-retinal progenitors 1	28
GSE138002	Day 42	Amacrine cell	28
GSE138002	Day 30	Pluripotent cells	28
GSE236197	Day 260	Non-retinal glia	27
GSE142526	Day 110	Bipolar/PhR-precursor (OTX2+)	27
GSE173447	Day 114	PR precursor	27
GSE138002	Day 30	Chimeric PhR	26
GSE142526	Day 205	MSX1+ RPC	26
GSE142526	Day 45	Amacrine cell	26
GSE_P3	Day 225	Astroglial progenitors	26
GSE184080	Day 150	Cycling RPC	25
GSE235585	Day 10	AC/HC/RGC-precursor (PAX6+)	25
GSE142526	Day 60	Amacrine cell	25
GSE236197	Day 40	Apartide cell	25
GSE_P4	Day 225	Cycling RPC	25
GSE138002	Day 24	PR precursor	24
GSE142526	Day 104	Cone_1	24
GSE220661	Day 28	MSX1+ RPC	24
GSE236197	Day 80	Vascular	24
GSE138002	Day 42	Apartide cell	23
GSE138002	Day 42	Chimeric PhR	23
GSE235585	Day 20	Rod cell	22
GSE173447	Day 90	PR precursor	22
GSE138002	Day 42	RPE	22
GSE235585	Day 10	Vascular	22
GSE235585	Day 60	Non-retinal progenitors 1	22
GSE142526	Day 110	Apartide cell	21
GSE_P4	Day 225	Non-retinal progenitors 2	21
GSE_P3	Day 225	Non-retinal progenitors 2	21
GSE142526	Day 60	Apartide cell	20
GSE236197	Day 80	Non-retinal progenitors 1	20
GSE138002	Day 30	MSX1+ RPC	20
GSE236097	Day 200	Astroglial progenitors	20
GSE236197	Day 40	Vascular	20
GSE235585	Day 20	Non-retinal glia	20
GSE142526	Day 205	Cycling RPC	20
GSE236197	Day 260	Vascular	19
GSE235585	Day 90	RPE	19
GSE235585	Day 90	Astroglial progenitors	19
GSE_P4	Day 225	Non-retinal neuron	19
GSE235585	Day 33	Non-retinal glia	19
GSE220624	Day 365	MSX1+ RPC	18
GSE220661	Day 78	Lens	18
GSE138002	Day 30	Bipolar/PhR-precursor (OTX2+)	18
GSE235585	Day 60	RPE	18
GSE138002	Day 24	AC/HC/RGC-precursor (PAX6+)	18
GSE142526	Day 45	MG	18
GSE142526	Day 104	MG	17
GSE138002	Day 42	Horizontal cell	17
GSE197847	Day 270	Lens	17
GSE235585	Day 45	Rod cell	16
GSE142526	Day 110	PR precursor	16
GSE235866	Day 210	Pluripotent cells	16
GSE142526	Day 104	Bipolar cell	16
GSE142526	Day 110	RGC	16
GSE142526	Day 45	Apartide cell	16
GSE235585	Day 20	MSX1+ RPC	15
GSE235585	Day 33	RGC	15
GSE235585	Day 210	PR precursor	15
GSE184080	Day 150	Vascular	15
GSE142526	Day 205	Non-retinal glia	15
GSE235585	Day 60	Non-retinal glia	15
GSE235585	Day 210	Immune	15
GSE220661	Day 78	Astroglial progenitors	15
GSE236197	Day 120	Vascular	14
GSE197847	Day 270	RPE	14
GSE138002	Day 30	Amacrine cell	14
GSE197847	Day 270	MSX1+ RPC	14
GSE236197	Day 260	Astroglial progenitors	14
GSE242057	Day 60	Chimeric PhR	13
GSE236197	Day 80	MSX1+ RPC	13
GSE235585	Day 60	Astroglial progenitors	13
GSE242057	Day 60	Non-retinal neuron	13
GSE235585	Day 20	Cone_1	13
GSE236097	Day 200	RGC	13
GSE235585	Day 33	MG	13
GSE266526	Day 160	MSX1+ RPC	13
GSE138002	Day 30	RGC	12
GSE235585	Day 60	Pluripotent cells	12
GSE_P3	Day 225	MSX1+ RPC	12
GSE138002	Day 30	Rod cell	12
GSE235585	Day 60	MSX1+ RPC	12
GSE173447	Day 114	Non-retinal progenitors 1	12
GSE235585	Day 10	Rod cell	12
GSE235585	Day 45	Lens	12
GSE220624	Day 365	Horizontal cell	12
GSE173447	Day 114	MSX1+ RPC	12
GSE138002	Day 42	Non-retinal glia	12
GSE138002	Day 24	Chimeric PhR	11
GSE_P3	Day 225	RGC	11
GSE235585	Day 33	Rod cell	11
GSE235585	Day 60	Rod precursor	11
GSE266526	Day 160	Astroglial progenitors	11
GSE235866	Day 210	RGC	11
GSE220661	Day 78	MSX1+ RPC	11
GSE236197	Day 80	Non-retinal glia	11
GSE197847	Day 270	Vascular	11
GSE235585	Day 90	MSX1+ RPC	11
GSE142526	Day 205	Cone_2	11
GSE197847	Day 270	Non-retinal progenitors 1	10
GSE220624	Day 365	Non-retinal neuron	10
GSE220661	Day 185	Non-retinal glia	10
GSE220661	Day 28	Vascular	10
GSE220661	Day 185	MSX1+ RPC	10
GSE142526	Day 110	MSX1+ RPC	10
GSE235585	Day 20	RPE	10
GSE235585	Day 10	Apartide cell	10
GSE138002	Day 24	Non-retinal glia	10
GSE142526	Day 45	Chimeric PhR	10
GSE138002	Day 30	Non-retinal progenitors 2	9
GSE_P4	Day 225	Astroglial progenitors	9
GSE235585	Day 210	Non-retinal progenitors 1	9
GSE235585	Day 150	Non-retinal epithelium	9
GSE_P4	Day 225	RGC	9
GSE142526	Day 104	Amacrine cell	9
GSE235585	Day 45	Amacrine cell	9
GSE142526	Day 60	RPE	9
GSE197847	Day 270	Non-retinal glia	9
GSE235585	Day 10	Bipolar cell	8
GSE235585	Day 210	Non-retinal progenitors 2	8
GSE173447	Day 90	MSX1+ RPC	8
GSE142526	Day 205	Non-retinal progenitors 1	8
GSE236197	Day 80	Immune	8
GSE_P4	Day 225	Cone_2	8
GSE235585	Day 33	PR precursor	8
GSE142526	Day 60	MSX1+ RPC	8
GSE235585	Day 210	Vascular	8
GSE236197	Day 40	Non-retinal progenitors 1	8
GSE220661	Day 78	Pluripotent cells	8
GSE220661	Day 185	Non-retinal progenitors 1	8
GSE235585	Day 20	Bipolar cell	8
GSE235585	Day 10	Non-retinal glia	8
GSE235585	Day 10	MG	8
GSE236197	Day 160	Vascular	8
GSE184080	Day 150	RGC	7
GSE236097	Day 200	Non-retinal progenitors 1	7
GSE235585	Day 33	Horizontal cell	7
GSE142526	Day 205	RGC	7
GSE235585	Day 45	Non-retinal neuron	7
GSE235585	Day 45	MSX1+ RPC	7
GSE235585	Day 90	Non-retinal progenitors 2	7
GSE220661	Day 185	RGC	7
GSE235585	Day 90	Vascular	7
GSE235585	Day 150	Astroglial progenitors	7
GSE142526	Day 60	Non-retinal progenitors 1	7
GSE235585	Day 20	Bipolar/PhR-precursor (OTX2+)	7
GSE142526	Day 45	RPE	7
GSE236197	Day 260	Non-retinal epithelium	7
GSE236197	Day 260	Non-retinal progenitors 2	7
GSE235585	Day 33	Bipolar/PhR-precursor (OTX2+)	7
GSE138002	Day 30	Non-retinal epithelium	7
GSE142526	Day 45	Astroglial progenitors	7
GSE_P3	Day 225	Cone_2	7
GSE_P4	Day 225	Non-retinal glia	7
GSE138002	Day 24	Vascular	6
GSE138002	Day 24	Rod cell	6
GSE266526	Day 160	PR precursor	6
GSE266526	Day 160	Non-retinal glia	6
GSE236197	Day 120	MSX1+ RPC	6
GSE236197	Day 120	Lens	6
GSE184080	Day 150	RPE	6
GSE242057	Day 60	MSX1+ RPC	6
GSE220661	Day 185	Immune	6
GSE235585	Day 10	MSX1+ RPC	6
GSE235585	Day 10	Cone_1	6
GSE236197	Day 260	RGC	6
GSE236197	Day 40	Astroglial progenitors	6
GSE142526	Day 60	Non-retinal glia	6
GSE235585	Day 150	Vascular	6
GSE235585	Day 33	Cone_1	6
GSE266526	Day 160	Pluripotent cells	6
GSE235585	Day 90	Non-retinal glia	6
GSE138002	Day 42	MSX1+ RPC	6
GSE235585	Day 20	Non-retinal progenitors 2	5
GSE142526	Day 45	Non-retinal epithelium	5
GSE_P4	Day 225	MSX1+ RPC	5
GSE235585	Day 33	Bipolar cell	5
GSE235585	Day 60	Lens	5
GSE173447	Day 90	Non-retinal progenitors 1	5
GSE220661	Day 78	Vascular	5
GSE138002	Day 42	Rod cell	5
GSE266526	Day 160	Vascular	5
GSE142526	Day 104	PR precursor	5
GSE142526	Day 45	Lens	5
GSE242057	Day 60	Non-retinal progenitors 1	5
GSE142526	Day 110	RPE	5
GSE142526	Day 205	Pluripotent cells	5
GSE184080	Day 150	PR precursor	5
GSE220661	Day 28	Non-retinal epithelium	5
GSE220624	Day 365	Non-retinal glia	5
GSE220661	Day 78	Non-retinal glia	5
GSE235866	Day 210	Immune	4
GSE236197	Day 40	Pluripotent cells	4
GSE236197	Day 260	PR precursor	4
GSE236197	Day 40	RPE	4
GSE138002	Day 30	Horizontal cell	4
GSE138002	Day 30	RPE	4
GSE142526	Day 205	RPE	4
GSE_P3	Day 225	Non-retinal glia	4
GSE138002	Day 24	RGC	4
GSE236197	Day 80	Non-retinal epithelium	4
GSE142526	Day 110	Pluripotent cells	4
GSE235585	Day 150	RPE	4
GSE235585	Day 90	Non-retinal epithelium	4
GSE138002	Day 24	MSX1+ RPC	4
GSE197847	Day 270	Pluripotent cells	4
GSE236197	Day 160	MSX1+ RPC	4
GSE138002	Day 42	Non-retinal progenitors 2	4
GSE142526	Day 45	MSX1+ RPC	4
GSE220661	Day 78	Immune	4
GSE235585	Day 10	RPE	4
GSE236197	Day 120	Immune	4
GSE235585	Day 210	Pluripotent cells	4
GSE235866	Day 210	PR precursor	4
GSE236097	Day 200	PR precursor	4
GSE197847	Day 270	Immune	4
GSE142526	Day 110	Non-retinal glia	4
GSE235585	Day 210	Astroglial progenitors	4
GSE235585	Day 60	Bipolar cell	3
GSE138002	Day 24	Bipolar/PhR-precursor (OTX2+)	3
GSE220624	Day 365	RGC	3
GSE236197	Day 80	Pluripotent cells	3
GSE236197	Day 40	Non-retinal epithelium	3
GSE235585	Day 150	Lens	3
GSE142526	Day 60	Pluripotent cells	3
GSE142526	Day 45	Vascular	3
GSE236197	Day 120	Non-retinal progenitors 2	3
GSE242057	Day 60	Amacrine cell	3
GSE235585	Day 45	Rod precursor	3
GSE236197	Day 120	RPE	3
GSE242057	Day 60	RPE	3
GSE142526	Day 110	Non-retinal progenitors 1	3
GSE235585	Day 150	MSX1+ RPC	3
GSE184080	Day 150	MSX1+ RPC	3
GSE242057	Day 60	Pluripotent cells	3
GSE184080	Day 150	Non-retinal progenitors 2	3
GSE_P3	Day 225	Vascular	2
GSE142526	Day 45	Rod cell	2
GSE235585	Day 33	RPE	2
GSE220624	Day 365	Vascular	2
GSE220624	Day 365	Non-retinal progenitors 1	2
GSE235585	Day 210	Lens	2
GSE236197	Day 120	Astroglial progenitors	2
GSE236197	Day 160	RGC	2
GSE142526	Day 60	Rod precursor	2
GSE242057	Day 60	Vascular	2
GSE242057	Day 60	Non-retinal glia	2
GSE173447	Day 114	Immune	2
GSE220661	Day 185	RPE	2
GSE220661	Day 185	Vascular	2
GSE236197	Day 120	Pluripotent cells	2
GSE220624	Day 365	AC/HC/RGC-precursor (PAX6+)	2
GSE235585	Day 150	Non-retinal progenitors 1	2
GSE235585	Day 150	Non-retinal progenitors 2	2
GSE142526	Day 60	Bipolar cell	2
GSE142526	Day 60	Lens	2
GSE236197	Day 40	Non-retinal glia	2
GSE142526	Day 205	PR precursor	2
GSE142526	Day 205	Vascular	2
GSE236197	Day 80	Non-retinal progenitors 2	2
GSE142526	Day 60	Astroglial progenitors	2
GSE142526	Day 60	Vascular	2
GSE235585	Day 150	Pluripotent cells	2
GSE235585	Day 45	Bipolar cell	2
GSE173447	Day 90	Immune	2
GSE173447	Day 114	Pluripotent cells	2
GSE236197	Day 40	MSX1+ RPC	2
GSE236197	Day 40	Cone_1	2
GSE235585	Day 10	Non-retinal neuron	2
GSE236197	Day 160	Lens	2
GSE236197	Day 160	Non-retinal progenitors 1	2
GSE236197	Day 260	Lens	2
GSE235585	Day 20	Amacrine cell	2
GSE266526	Day 160	Non-retinal epithelium	2
GSE266526	Day 160	Immune	2
GSE184080	Day 150	Astroglial progenitors	2
GSE138002	Day 42	Rod precursor	2
GSE138002	Day 42	Bipolar cell	2
GSE138002	Day 42	Immune	2
GSE235585	Day 20	RGC	2
GSE235585	Day 60	Non-retinal progenitors 2	2
GSE235585	Day 90	Immune	2
GSE_P3	Day 225	Non-retinal epithelium	1
GSE_P3	Day 225	Immune	1
GSE_P4	Day 225	PR precursor	1
GSE138002	Day 24	Non-retinal progenitors 2	1
GSE_P4	Day 225	Vascular	1
GSE_P3	Day 225	Non-retinal progenitors 1	1
GSE235585	Day 20	PR precursor	1
GSE235585	Day 60	Immune	1
GSE236197	Day 160	Non-retinal glia	1
GSE220661	Day 185	PR precursor	1
GSE235585	Day 33	Immune	1
GSE235585	Day 150	Immune	1
GSE142526	Day 104	MSX1+ RPC	1
GSE235585	Day 10	Cone_2	1
GSE220661	Day 28	Immune	1
GSE220661	Day 185	Pluripotent cells	1
GSE220661	Day 28	Astroglial progenitors	1
GSE236197	Day 120	Non-retinal glia	1
GSE220661	Day 78	Non-retinal progenitors 2	1
GSE236197	Day 260	Non-retinal progenitors 1	1
GSE220624	Day 365	Bipolar/PhR-precursor (OTX2+)	1
GSE142526	Day 205	Non-retinal epithelium	1
GSE173447	Day 90	Pluripotent cells	1
GSE173447	Day 90	Non-retinal glia	1
GSE_P3	Day 225	Pluripotent cells	1
GSE242057	Day 60	Non-retinal epithelium	1
GSE142526	Day 45	Non-retinal progenitors 2	1
GSE142526	Day 45	Non-retinal glia	1
GSE_P3	Day 225	PR precursor	1
GSE138002	Day 24	Horizontal cell	1
GSE138002	Day 24	Amacrine cell	1
