## Supplementary Table 5 for "Human retinal organoid single-cell atlas allows to reconstruct retinal development at high resolution and identify nature restricted transcriptional states in vitro"

Software	Version	Link
/Package
R	4.2.1/4.3.1/4.4.1/4.5.1	https://cran.r-project.org/bin/
RStudio	2022.07.2-2023.06.1-2025.05.1	https://www.rstudio.com/products/rstudio/download/
Azimuth	0.4.6	https://github.com/satijalab/azimuth
biomaRt	2.52.0-2.56.1	https://bioconductor.org/packages/release/bioc/html/biomaRt.html
ComplexHeatmap	2.16.0	https://bioconductor.org/packages/release/bioc/html/ComplexHeatmap.html
cowplot	1.1.1	https://cran.r-project.org/web/packages/cowplot/
CytoTRACE2	1.1.0	https://github.com/digitalcytometry/cytotrace2
dittoSeq	1.8.1-1.12.2	https://bioconductor.org/packages/release/bioc/html/dittoSeq.html
dplyr	1.0.10-1.1.3	https://dplyr.tidyverse.org/
escape	2.5.0	https://github.com/ncborcherding/escape
future	1.33.0	https://cran.r-project.org/web/packages/future/index.html
ggalt	0.4.0	https://yonicd.github.io/ggalt/index.html
ggplot2	3.3.6-3.4.3	https://ggplot2.tidyverse.org/
GSEABase	1.58.0-1.62.0	https://bioconductor.org/packages/release/bioc/html/GSEABase.html
htmlwidgets	1.5.4-1.6.2	https://www.htmlwidgets.org/
Matrix	1.5-1-1.6-0	https://cran.r-project.org/web/packages/Matrix/index.html
patchwork	1.1.2-1.1.3	https://patchwork.data-imaginist.com/
plotly	4.10.0	https://plotly.com/r/
reticulate	1.26-1.32.0	https://rstudio.github.io/reticulate/
SCopeLoomR	0.13.0	https://github.com/aertslab/SCopeLoomR
sctransform	0.4.0	https://github.com/satijalab/sctransform
Seurat	4.2.0-4.3.1	https://satijalab.org/seurat/
SeuratDisk	0.0.0.9020	https://github.com/mojaveazure/seurat-disk
Python	3.7.4-3.12.1	https://www.python.org/
anndata	0.8.0	https://anndata.readthedocs.io/
loompy	3.0.7	https://linnarssonlab.org/loompy/
jax	Multiple versions	https://github.com/jax-ml/jax
matplotlib	3.5.3	https://matplotlib.org/
Mellon	1.6.2	https://github.com/settylab/Mellon
numpy	1.21.6	https://numpy.org/
palantir	1.2	https://pypi.org/project/palantir/
pandas	1.3.5	https://pandas.pydata.org/
pan-human-azimuth	0.2.1	https://github.com/satijalab/panhumanpy
ray	Multiple versions	https://github.com/ray-project/ray
scanpy	1.9.3	https://scanpy.readthedocs.io/
scArches-scPoli	0.6.1	https://github.com/theislab/scarches
scvi-tools	1.3.2	https://scvi-tools.org/
seaborn	0.12.2	https://seaborn.pydata.org/
